# A new species of *Mesopolobus* Westwood (Hymenoptera, Pteromalidae) from black locust crops

**DOI:** 10.1101/2020.05.01.072140

**Authors:** Zoltán László, K. Tímea Lakatos, Avar-Lehel Dénes

## Abstract

A new species of the genus *Mesopolobus* Westwood, *Mesopolobus robiniae* sp. n., is described and illustrated from east-central Europe (Romania and Hungary). The species was reared from black locust (*Robinia pseudoacacia*) seedpod samples, where it most likely parasitizes the black locust’s seed predator *Bruchophagus robiniae* Zerova, 1970. Here we present the new species and report on its ecological relationships within the European seed predator community of black locust. We also give details regarding type material and type locality, a detailed description with images, a differential diagnosis of the new species, and a modification to the identification key published by Graham (1969), that distinguishes this new species from closely related species. In addition, we provide information on the distribution, biology and results of barcoding analysis. We also provide the DNA sequence data to complement the morphological taxonomy.
