## Supplementary Material: Table S1. for "A new species of *Mesopolobus* Westwood (Hymenoptera, Pteromalidae) from black locust crops"

### Sheet: Table_S1
Supplementary Material: Table S1.
Morphometric measurements of dry-mounted Mesopolobus females belonging to the analysed species.
MZBBU: Museum of Zoology, Babeş-Bolyai University
BNHM: British Natural History Museum
HMNH: Hungarian Museum of Natural History
OMNH: Oxford University Museum of Natural History
id	speciesID	individualID	collection	clv.b	clv.l	hea.b	hea.l	ltg.b	ltg.l	mv.l	msc.b	msc.l	mss.l	ool.l	pcl.l	ped.b	ped.l	pol.l	ppd.l	sct.b	sct.l	stv.l
1	Mesopolobus robiniae sp. n	HYM000026	MZBBU	7	16	54	25	20	22	40	48	31	75	8	6	5	10	16	14	33	37	20
2	Mesopolobus robiniae sp. n	HYM000027	MZBBU	6	11	37	17	15	15	27	33	20	46	6	3	3	7	11	9	20	22	13
3	Mesopolobus robiniae sp. n	HYM000028	MZBBU	7	13	46	20	14	17	37	43	25	60	6	6	4	8	13	13	27	30	15
4	Mesopolobus robiniae sp. n	HYM000015	MZBBU	7	12	50	20	20	20	38	47	30	74	8	7	5	10	15	14	33	35	18
5	Mesopolobus robiniae sp. n	HYM000029	MZBBU	7	13	43	20	16	15	33	40	24	59	6	4	4	9	13	11	25	27	15
6	Mesopolobus robiniae sp. n	HYM000030	MZBBU	8	13	48	21	17	16	40	43	27	71	7	7	4	9	14	14	28	34	18
7	Mesopolobus robiniae sp. n	HYM000031	MZBBU	6	11	41	18	13	13	32	38	23	58	5	5	4	7	13	14	26	29	15
8	Mesopolobus robiniae sp. n	HYM000032	MZBBU	6	12	50	23	16	20	41	44	29	71	8	8	4	8	14	15	31	34	18
9	Mesopolobus robiniae sp. n	HYM000033	MZBBU	8	12	45	19	16	20	37	42	33	63	6	5	4	10	13	12	28	30	16
10	Mesopolobus robiniae sp. n	HYM000034	MZBBU	6	12	48	20	15	17	38	48	29	66	6	7	4	9	14	15	29	34	17
11	Mesopolobus robiniae sp. n	HYM000035	MZBBU	8	15	47	22	19	18	34	43	28	61	7	6	4	8	13	12	27	30	17
12	Mesopolobus robiniae sp. n	HYM000036	MZBBU	6	13	44	20	17	20	37	38	27	68	5	5	4	8	14	13	27	31	17
13	Mesopolobus robiniae sp. n	HYM000037	MZBBU	6	12	37	18	25	17	30	32	22	51	6	4	3	6	12	11	23	25	15
14	Mesopolobus robiniae sp. n	HYM000038	MZBBU	7	15	48	23	15	18	34	42	23	58	7	5	4	7	14	10	26	28	15
15	Mesopolobus robiniae sp. n	HYM000039	MZBBU	7	13	53	22	15	20	39	49	30	67	7	6	5	9	15	13	29	33	16
16	Mesopolobus verditer		BNHM	7	15	54	24	27	11	40	46	29	67	10	5	5	11	17	15	29	32	21
17	Mesopolobus mediterraneus	34823	BNHM	7	12	38	18	11	10	30	33	19	44	7	2	3	9	12	9	19	23	16
18	Mesopolobus mediterraneus	34824	BNHM	6	11	26	14	10	9	21	24	14	34	5	1	3	6	10	8	17	19	13
19	Mesopolobus mediterraneus	34825	BNHM	5	11	37	17	13	10	26	32	18	44	5	2	4	7	12	10	20	22	16
20	Mesopolobus mediterraneus	34826	BNHM	6	12	34	18	14	7	26	31	18	43	5	2	3	6	12	9	18	23	16
21	Mesopolobus mediterraneus	34827	BNHM	7	12	40	19	13	10	25	30	20	47	6	3	4	7	12	7	19	21	13
22	Mesopolobus tibialis	34844	BNHM	8	15	56	24	30	24	34	44	28	60	9	3	4	7	16	9	30	31	20
23	Mesopolobus tibialis	34845	BNHM	8	12	63	28	18	12	35	50	32	63	8	3	4	8	17	10	32	33	24
24	Mesopolobus tibialis	34846	BNHM	7	14	55	24	19	20	40	45	25	66	8	2	5	8	27	13	32	38	24
25	Mesopolobus tibialis	34847	BNHM	7	14	49	19	15	15	35	40	25	55	7	3	4	7	14	8	27	28	20
26	Mesopolobus tibialis	34848	BNHM	8	15	67	27	17	17	41	56	35	78	10	4	5	10	18	10	35	40	25
27	Mesopolobus xanthocerus	34854	BNHM	4	13	43	17	16	16	28	39	25	55	6	3	4	8	17	7	27	30	20
28	Mesopolobus xanthocerus	34855	BNHM	7	12	45	17	16	15	26	40	26	53	5	3	4	8	17	8	25	32	22
29	Mesopolobus xanthocerus	34856	BNHM	7	11	42	20	14	14	31	37	22	53	8	3	3	9	14	9	23	26	19
30	Mesopolobus xanthocerus	34857	BNHM	6	11	39	15	19	25	25	36	22	48	6	2	3	7	15	7	23	28	18
31	Mesopolobus xanthocerus	34858	BNHM	7	14	46	18	16	10	30	41	27	60	7	2	4	7	17	10	27	31	21
32	Mesopolobus typographi		HMNH	9	12	52	22	19	27	41	44	29	70	8	4	4	10	18	12	31	33	20
33	Mesopolobus sericeus		HMNH	10	14	54	23	14	14	45	44	30	70	8	4	4	9	16	12	30	35	20
34	Mesopolobus fasciiventris	1	HMNH	7	14	44	21	20	25	37	36	24	53	5	3	4	7	12	11	23	25	16
35	Mesopolobus fasciiventris	2	HMNH	6	15	48	25	18	20	44	42	31	65	6	3	4	8	13		27	33	35
36	Mesopolobus fasciiventris	3	HMNH	7	13	50	25	14	19	57	41	30	67	6	4	4	8	15	12	28	33	20
37	Mesopolobus fasciiventris	4	HMNH	8	9	49	25	17	20	40	42	30	70	7	4	4	10	11	13	29	34	21
38	Mesopolobus fasciiventris	5	HMNH	8	9	48	25	17	20	40	44	31	65	7	4	4	9	15	12	30	30	19
39	Mesopolobus diffinis		HMNH	7	11	31	15	14	18	27	27	18	44	4	2	3	7	12	5	18	21	16
40	Mesopolobus aspilus		HMNH	5	13	42	18	14	20	36	40	24	57	6	2	4	9	15	11	26	30	20
41	Mesopolobus amaenus	1	HMNH	9	14	54	20	15	15	37	48	30	75	6	8	4	9	17	14	33	36	21
42	Mesopolobus amaenus	2	HMNH	6	12	40	19	5	4	30	34	18	50	5	5	3	6	13	10	22	27	17
43	Mesopolobus amaenus	3	HMNH	4	11	32	15	11	8	27	28	17	43	4	3	3	6	12	7	19	21	16
44	Mesopolobus amaenus	4	HMNH	8	15	40	17	16	16	42	39	24	70	6	5	4	9	18	13	32	35	22
45	Mesopolobus amaenus	5	HMNH	9	14	52	17	6	7	35	42	26	62	7	4	4	9	16	12	31	32	20
46	Mesopolobus dubius	1	HMNH	6	10	38	16	9	8	19	32	16	42	6	2	3	9	12	9	22	23	14
47	Mesopolobus dubius	2	HMNH	7	14	50	24	15	14	31	46	27	58		2	4	9		12	26	30	21
48	Mesopolobus dubius	3	HMNH	8	15	43	16	19	12	27	34	20	54	6	3	4	9	16	10	26	30	17
49	Mesopolobus dubius	4	HMNH	7	9	47	18	15	9	28	38	21	56	7	3	4	7	15	9	30	28	14
50	Mesopolobus morys	1	HMNH	6	13	39	17	20	19	23	36	19	49		2	4	7		4	23	28	20
51	Mesopolobus morys	2	HMNH	6	11	37	13	13	7	23	31	23	48	5	2	4	6	15	10	20	25	19
52	Mesopolobus morys	3	HMNH	7	12	44	18	8	6	25	36	25	51	5	2	4	7	16	8	23	26	17
53	Mesopolobus morys	4	HMNH	6	11	48	19	15	10	29	43	28	59	7	2	4	6	17	9	26	30	20
54	Mesopolobus morys	5	HMNH	7	13	46	19	16	12	27	40	27	58	7	3	4	8	18	9	26	30	20
56	Mesopolobus longicollis		OMNH	5	12			20	10	34			66	8		3	6	18	7	24	26	20
